# Pseudogenization of *trnT-GGU* in chloroplast genomes of the plant family Asteraceae

**DOI:** 10.1101/2021.02.01.429200

**Authors:** Abdullah, Furrukh Mehmood, Parviz Heidari, Ibrar Ahmed, Peter Poczai

## Abstract

The chloroplast genome evolves through the course of evolution. Various types of mutational events are found within the chloroplast genome, including insertions-deletions (InDels), substitutions, inversions, gene rearrangement, and pseudogenization of genes. The pseudogenization of the *trnT-GGU* gene was previously reported in the *Cryptomeria japonica* (Cupressaceae), Pelargonium x hortorum (Geraniaceae), and in the two species of the tribe Gnaphalieae (Asteroideae, Asteraceae). Here, we performed a broad analysis of the *trnT-GGU* gene among the species of twelve subfamilies of Asteraceae and found pseudogenization of this gene is not limited to the two species of Gnaphalieae or the tribe Gnaphalieae. We report for the first time that this gene is pseudo in the species of three subfamilies of Asteraceae, including Gymnarrhenoideae, Cichorioideae and Asteroideae. The analyses of the species of 78 genera of Asteroideae revealed that this pseudogenization event is linked to the insertion within the 5′ acceptor stem and not linked to the habit, habitat, and geographical distribution of the plant.
