## Supplementary for "Pseudogenization of *trnT-GGU* in chloroplast genomes of the plant family Asteraceae": Table S1.xlsx

### Sheet: Sheet1
Table S1. The data of habit, habitat, and geographical distribution of Asteraceae species
S.No	Species	Accession	Subfamily	Native range	Habit and habitat
1	Achyrachaena mollis	MF663009	Asteroideae	southern Oregon, northern Baja California	Annual 4--62 cm, grow on Grassy sites, often clay soils
2	Ajania pacifica	MN883841	Asteroideae	Japan	shrubby herbaceous flowering perennial, Grow in average, medium moisture, well-drained soils in full sun to part shade.
3	Ageratina adenophora	JF826503	Asteroideae	Central Mexico, in the states of Colima, Hidalgo, Jalisco, Mexico D.F., Michoacan, Morelos, Oaxaca, Puebla and Queretaro	weed of pastures, in warm, moist, frost-free regions
4	Ageratum conyzoides	MK905238	Asteroideae	South and Central America	Small annual herb, erect weed. Grows up to 30 to 120 cm. Crushed seedlings smell like goat., grows in grasslands, forests, wastelands, clearings, roadsides, riparian zones, wetlands, coastal dunes, degraded pastures and rapidly colonizes cultivated areas on both light and heavy soils
5	Ambrosia artemisiifolia	MF362689	Asteroideae	North America	A short-lived (i.e. annual) herbaceous plant with an upright (i.e. erect) habit, growing up to 2 m tall, found in warmer temperate and sub-tropical environments.
6	Ambrosia trifida	MG029118	Asteroideae	Eastern North America	annual herb (therophyte), (30-)150-400 cm tall, damp soils, wastelands, uncultivated and cultivated lands (field crops), garden, ditches, roadsides, field margins, constructions sites
7	Anaphalis sinica	KX148081	Asteroideae	China South-Central, China Southeast, Japan, Korea, Primorye	herbaceous and woody flowering plants, Moist meadows, by rivers, on wall tops and in sandy and waste places
8	Archibaccharis asperifolia	KX063859	Asteroideae	Mexico to Nicaragua	perennial herbs, subshrubs or shrubs, terrestrial
9	Artemisia maritima	MK532038	Asteroideae	N. & W. Europe.	Deciduous Perennial, Drier parts of salt marshes, on sea walls in sand and shingle
10	Artemisia ordosica	NC_046571	Asteroideae	Mongolia to N. China.	Shrub, Dunes, desert areas, dry slopes, desert steppes; from low elevations to 1,500 meres
11	Aster hersileoides	MK290823	Asteroideae	China (W. Sichuan)	Perennial, Valleys, streamsides, fields, roadsides; at elevations from 300 - 1,400 metres
12	Aster hypoleucus	MK290824	Asteroideae	China (W. Sichuan).	Perennial, Open forests, thickets, grasslands, hillsides, stream banks, shaded places; at elevations from 200 - 800 metres
13	Aztecaster matudae	KX063935	Asteroideae	NE. Mexico.	Shrubs, terrestrial
14	Baccharis aliena	KX063869	Asteroideae	S. Brazil to NW. & N. Central Argentina.	Evergreen Shrub, Stream banks, dry washes, sandy flood plains, riparian woodlands, disturbed sites, ditches; at elevations from 30 - 2,400 metres
15	Baccharis genistelloides	KX063864	Asteroideae	Ecuador to Chile (Tarapacá).	perennial plant , Rainforest
16	Bidens amplectens	MN433103	Asteroideae	Hawaiian Islands (Oahu).	Shrub, Grows generally in dry areas.
17	Bidens torta	NC_047275	Asteroideae	Hawaiian Islands (Oahu).	Annual or perennial herbs or shrub, terrestrial
18	Blakiella bartsiifolia	KX063886	Asteroideae	Colombia (Santander) to NW. Venezuela.	perennial herb, occurs in high mountain páramo habitat, taking hold in small accumulations of organic matter in rocky cracks and crevices.
19	Chromolaena odorata	NC_050055	Asteroideae	Tropical & Subtropical America.	An upright (i.e. erect) or sprawling shrub forming thickets and usually growing 1.5 to 3 m tall in the open, however it may reach greater heights (6-20 m) when climbing over trees and other taller vegetation. A potential weed of tropical and sub-tropical regions that inhabits waterways (i.e. riparian areas), bushland, forest margins, roadsides, disturbed sites, waste areas, neglected pastures, cr…
20	Chrysanthemum boreale	MG913594	Asteroideae	Tropical & Subtropical America	Herbaceous perennial, Found wild in most habitats. Grasslands on mountain slopes, thickets, wet places by rivers, fields, roadsides, saline places by seashores
21	Chrysanthemum indicum	JN867592	Asteroideae	Himalaya to China to N. Indo-China, Korea, Japan.	Herbaceous perennial, Found wild in most habitats. Grasslands on mountain slopes, thickets, wet places by rivers, fields, roadsides, saline places by seashores
22	Conyza bonariensis	KX792499	Asteroideae	Mexico to Tropical America.	Annual herbaceous weed, occurs typically on waste land, around field edges, roadsides, in fallows and in orchards, in both tropical and subtropical regions, and to some extent in temperate zones.
23	Cosmos bipinnatus	MN518845	Asteroideae	Mexico.	Annual herb, freshwater
24	Crossostephium chinense	MH708560	Asteroideae	S. China to Temp. E. Asia and Philippines (Batanes), Jawa.	shrub, found in rocky shore habitat
25	Dendrosenecio brassiciformis	MG560051	Asteroideae	Kenya (Nyandarua Mountains).	Perennial giant-rosette plants to 10 m tall with woody trunks, found in mountain
26	Dendrosenecio cheranganiensis	MG560046	Asteroideae	Kenya (Cherangani Hills).	Perennial giant-rosette plants to 10 m tall with woody trunks, found in mountain
27	Diplostephium azureum	KX063907	Asteroideae	Peru.	Trees and shrubs, terrestrial
28	Diplostephium barclayanum	KX063865	Asteroideae	Ecuador.	Shrubs, Subtropical or tropical moist montane forests and subtropical or tropical high-altitude shrubland.
29	Echinacea purpurea	KX548224	Asteroideae	North American	herbaceous perennial, terrestrial
30	Echinacea tennesseensis	KX548223	Asteroideae	Tennessee.	herbaceous perennial, terrestrial
31	Eclipta alba	MF993496	Asteroideae	Temp. & Subtropical America.	annual herb, species grows commonly in moist places in warm temperate to tropical areas worldwide.
32	Eclipta prostrata	KU361242	Asteroideae	Temp. & Subtropical America.	annual herb, species grows commonly in moist places in warm temperate to tropical areas worldwide.
33	Eriophyllum lanatum	MH183145	Asteroideae	NW. U.S.A.	Herbaceous Perennial, Open or brushy, dry areas to moist, shady banks
34	Erigeron breviscapus	MK279916	Asteroideae	Tibet to S. Central SE. China.	Annual or perennial herbs, terrestrial
35	Erigeron canadensis	MK737940	Asteroideae	New World.	Annual or perennial herbs, terrestrial
36	Eschenbachia blinii	KX085421	Asteroideae	S. Central China.
37	Exostigma notobellidiastrum	KX063881	Asteroideae	Bolivia to Brazil and N. Argentina.	herbs, terrestrial
38	Flaveria bidentis	MK836182	Asteroideae	Tropical & Subtropical America.	Erect herb, grows up to 1 m height, terrestrial
39	Floscaldasia hypsophila	KX063916	Asteroideae	Ecuador	Shrub, terrestrial
40	Galinsoga parviflora	MK737938	Asteroideae	Mexico to Tropical America.	Cosmopolitan fast-growing annual herb, A tough plant that will grow in sandy, loamy and clay soils. It will tolerate acidic, neutral and basic conditions and will grow in semi shade to full sun. It requires a moist soil and can be found in cultivated beds, waste places and pavements.
41	Galinsoga quadriradiata	KX752097	Asteroideae	Mexico to S. Tropical America.	Annual Herbaceousweed with erect or sprawling stems, found in natural riparian habitats, mountain slopes, margins in mixed coniferous and deciduous woodlands, and pine-oak forests
42	Guizotia abyssinica	EU549769	Asteroideae	NE. Tropical Africa.	erect, stout, branched annual herb, adapted to a wide range of soils, from sandy to heavy, growth being poor on light sandy or gravelly soils
43	Gynoxys asterotricha	MK044798	Asteroideae	Bolivia.	herbaceous, terrestrial
44	Gynoxys mandonii	MK056106	Asteroideae	W. & Central Bolivia.	herbaceous, terrestrial
45	Helichrysum italicum	NC_041458	Asteroideae	Medit.	Evergreen Shrub, found in Arid hills, rocks and cliffs
46	Helianthus annuus	DQ383815	Asteroideae	North America	Annual shrub to 3 m in height, terrestrial
47	Helianthus argophyllus	KU314500	Asteroideae	SE. U.S.A. to Texas.	Annual shrub to 3 m in height, terrestrial
48	Heteroplexis incana	MN172194	Asteroideae	SE. U.S.A. to Texas.	Annual shrub
49	Hinterhubera ericoides	KX063910	Asteroideae	Venezuela (Mérida).	Shrub, terrestrial
50	Ismelia carinata	MG710387	Asteroideae	Morocco.	Annuals with slightly succulent, pinnately dissected levaes and solitary, long-stemmed daisy-like flowerheads to 10cm across in summer and autumn
51	Jacobaea vulgaris	HQ234669	Asteroideae	Morocco.	Perennial herb, found along road sides, and grows in all cool and high rainfall areas.
52	Laennecia sophiifolia	KX063899	Asteroideae	Macaronesia, Europe to China and Arabian Peninsula.	Annual Herb, terrestrial
53	Laestadia muscicola	KX063873	Asteroideae	W. South America to Venezuela.	Herb, terrestrial
54	Lagenophora cuchumatanica	KX063879	Asteroideae	Guatemala.	Perennial, terrestrial
55	Lasthenia burkei	KM360047	Asteroideae	California.	Annual herb, Found in meadows, vernal-pools
56	Lasthenia californica	KY965816	Asteroideae	Oregon to California.	Annual herb, species occur over a range of habitat, such as meadows, shrubland and open forest, but tend towards semiarid conditions
57	Leontopodium leiolepis	KM267636	Asteroideae	Korea.	Perennial herbs, terrestrial
58	Leucanthemum virgatum	MN996243	Asteroideae	France to Italy.	Perennial herbs; stems erect or procumbent, usually branched; roots red-tipped
59	Ligularia fischeri	KT988070	Asteroideae	S. Siberia to Himalaya and Japan.	Herbaceous, found in Stream banks, swamp meadows, grassy slopes, scrub, forest margins
60	Ligularia mongolica	NC_039384	Asteroideae	Mongolia to Korea (Jeju-do) and N. China.	Herbaceous perennial plants, grow in stream banks, forest margins and grassy slopes
61	Llerasia caucana	KX063908	Asteroideae	Colombia.
62	Marshallia caespitosa	MH037175	Asteroideae	U.S.A.	Perennial herb, found in moist river banks & open woods
63	Marshallia grandiflora	MH037177	Asteroideae	SW. North Carolina (Blue Ridge).	Perennial herb, found in moist river banks & open woods
64	Mikania micrantha	KX154571	Asteroideae	Tropical & Subtropical America.	perennial herbaceous, usually found in damp, lowland clearings or open areas, where there is adequate temperate, light and rainfall
65	Nordenstamia repanda	MK086040	Asteroideae	Bolivia.	Shrub, terrestrial
66	Opisthopappus taihangensis	MK552323	Asteroideae	China (Hebei, Henan, Shanxi).	only survives on the cracks of steep slopes and cliffs in the Taihang Mountains in China
67	Oritrophium peruvianum	KX063861	Asteroideae	W. South Americ ato NW.	Perennial herb, terrestrial
68	Parastrephia quadrangularis	KX063923	Asteroideae	Bolivia to NW. Argentina and N. Chile.	Perennial Shrub that grows up to 2 m high, typically found in dry semi-arid places in the Cordillera of the Central Andes in the Puna habitats
69	Parthenium hysterophorus	MT576959	Asteroideae	Tropical & Subtropical America.	Annual herbaceous, disturbed habitats, such as along roadsides and railway tracks, river and creek banks, in stock yards, around buildings and on wasteland, from where it spreads and invades agricultural systems
70	Pericallis hybrida	KT285537	Asteroideae	Canary Islands (Tenerife).	Herbaceous plants and small subshrubs, grow in scrub habitats and on rocky slopes
71	Piofontia alveolata	KX063856	Asteroideae	Colombia.	Subshrubs, shrubs, or small trees up to 10 m tall. Grow in Dry puna, humid puna, p ´aramo, and upper boundary of the high Andean forest.
72	Piofontia antioquensis	KX063898	Asteroideae	Colombia (Antioquia, Cauca).	Subshrubs, shrubs, or small trees up to 10 m tall. Grow in Dry puna, humid puna, p ´aramo, and upper boundary of the high Andean forest.
73	Pityopsis falcata	KY045817	Asteroideae	NE. U.S.A.	Perennial herb, open stretches of white sand on eastern edges of pine barrens
74	Pluchea indica	NC_038194	Asteroideae	Tropical & Subtropical Asia to N. Australia.	Evergreen Perennial, Occurs especially along the sea shore and tidal streams and swamps, on clayish or hard and stony soils, occasionally near salt-springs in the interior, in sunny or slightly shaded localities
75	Rudbeckia laciniata	MN518844	Asteroideae	Central & E. Canada to Central & E. U.S.A.	Perennial herb, found mainly in bright, humid areas, such as wetlands, riparian areas, forest edges, at rail and roadsides and in disturbed areas in relatively cool regions in both on native and introduced ranges
76	Senecio keniophytum	MH483946	Asteroideae	Kenya (Mt. Kenya).	Perennial creeping herb with erect flowering branches 4–13(–20) cm. Boggy ground near streams or lakes, may grow close to snow line or glacier lakes in shelter of rocks; (3700–)4050–4500(–5000) m
77	Soliva sessilis	KX063863	Asteroideae	Peru to Brazil and S. South America.	Small, low-growing, herbaceous, broadleaf annual, typically seen in winter, that can be weedy or invasive. S. sessilis occupies worn, bare areas of turf. It occurs in coastal bluff habitats with rare species. It is found in sunny locations or partial shade and is a poor competitor with healthy turf.
78	Senecio vulgaris	MK654722	Asteroideae	Macaronesia, Europe to China and Arabian Peninsula.	Erect herbaceous annual growing up to 16 inches (45 cm) tall, grows in disturbed sites, waste places, roadsides, gardens, nurseries, orchards, vineyards, landscaped areas, agricultural lands, at altitudes up to 1,600 feet
79	Sphagneticola calendulacea	KY828438	Asteroideae	China to Central & S. Japan and Tropical Asia.	slender, spreading, herbaceous perennial plant, moist habitats in South China
80	Sphagneticola trilobata	KY940274	Asteroideae	Mexico to S. Tropical America and Trinidad.	Herbaceous perennial plant growing up to 45cm tall, very wide ecological tolerance range, but grows best in sunny areas with well-drained, moist soil at low elevations.
81	Tagetes erecta	MN203535	Asteroideae	Mexico to Guatemala.	Annual herb, grows in the pine-oak forest zone of Mexico in a warm, low-humidity climate
82	Tithonia diversifolia	MT576958	Asteroideae	Mexico to Central America.	Herbaceous and bushy plant that grows up to 3 m tall. plant, Damp thickets or dry, brushy slopes, at elevations from 200 - 2,300 metres in Guatemala
83	Westoniella kohkemperi	KX063921	Asteroideae	Costa Rica.	flowering plants, terrestrial
84	Xanthium sibiricum	MH473582	Asteroideae	N. America, Peru to S. Brazil and S. South America.	A medium-sized subshrub, upto 1m, terrestrial
85	Sonchus acaulis	MK033507	Cichorioideae	Canary Islands (Tenerife, Gran Canaria).	Perennial herbaceous, Arable and waste land, ditches and on the drift line of salt and brackish margins, avoiding acid soils
86	Neopallasia pectinata	MW007388	Anthemideae	Siberia to Mongolia and China	erect herb, 12–40 cm tall, Steppes, desert steppes, semideserts, chee-grass stands, mountain slopes, screes, solonchaks, alkaline sands and river banks, pebbles, debris tailings of mountains and hills, bottom of sayrs
87	Tanacetum cinerariifolium	MT104464	Anthemideae	W. Balkan Peninsula	Perennial herbaceous, found in rocky ground, usually by the seashore
88	Nannoglottis ravida	MT767106	Astereae	S. Qinghai to Tibet	Subshrub growing among dry alpine shrubs , found in in drier, warmer, sometimes saline habitats
89	Solidago decurrens	MT991010	Astereae	Nepal, SE. China & Indo-China to Eastern Asia & Malesia	Perennial herb up to 100 cm (40 inches) tall, invades roadsides, abandoned fields, agricultural fields, and pastures
90	Symphyotrichum subulatum	NC_050667	Astereae	E. Canada to Mexico, Caribbean	Annual herb, occurs in coastal areas in salt to brackish marshes, along banks of salt influenced tidal channels and creeks
91	Chrysanthemoides incana	SRR9119075*	Calenduleae	Namibia to Cape Prov	vergreen groundcover sub-shrub that grows to 12 to 18 inches tall, occurs naturally in coastal areas
92	Dimerostemma asperatum	MT700540	Eupatorieae	Bolivia to Brazil	Herbaceous, terrestrial
93	Iostephane heterophylla	MT700542	Eupatorieae	Mexico	Perennials herbaceous, terrestrial
94	Pappobolus lanatus var. lanatus	MT700543	Eupatorieae	Peru	Herbaceous, terrestrial
95	Praxelis clematidea	KF922320	Eupatorieae	Peru to Brazil and N. Argentina	Herbaceous, terrestrial
96	Aldama anchusifolia	MN337902	Heliantheae	S. Bolivia to N. Argentina	Herbaceous, terrestrial
97	Sigesbeckia orientalis	MN240004	Millerieae	E. Europe to Asia and Australia	Annual herb, terrestrial (Forest shade)
98	Farfugium japonicum	MT929248	Senecioneae	S. China to Temp. E. Asia	Evergreen Perennial, Rocky cliffs near sea shores
99	Gynura cusimbua	MW238417	Senecioneae	Indian Subcontinent to China (Sichuan, Yunnan) and N. Indo-China	Tall succulent herb, growing to 1-2 m tall, found in roadsides, fields and grassy slopes
100	Petasites japonicus	MN385243	Senecioneae	China to S. Russian Far East and Central & S. Japan	Perennials herbaceous, terrestrial
101	Cichorium intybus	MK569377	Cichorioideae	Afghanistan, Albania, Algeria, Austria, Azores, Baleares, Baltic States, Belarus, Belgium, Bulgaria, Cape Verde, Central European Rus, Corse, Cyprus, Czechoslovakia, Denmark, East Aegean Is., East European Russia, Egypt, Finland, France, Germany, Great Britain, Greece, Hungary, Iran, Iraq, Ireland, Italy, Kazakhstan, Kirgizstan, Kriti, Krym, Lebanon-Syria, Morocco, Netherlands, North Caucasus, No…	A stiffly erect ± robust perennial herb up to c. 120 cm. tall, from a long stout taproot, invasive weed that normally grows in open fields, disturbed areas, bare land, ditches
102	Crepidiastrum lanceolatum	MK358413	Cichorioideae	Trmp. E. Asia to Philippines (Batan)	Herbs 10-20 cm tall, perennial, found in rocky or sandy seashores, where it is adapted for dry, sunny conditions
103	Dendroseris berteroana	MK371014	Cichorioideae	Juan Fernández Islands	Palmiform with hollow stem, native forest
104	Gymnanthemum amygdalinum	MT795180	Vernonioideae	E. Bolivia to Brazil, Tropical Africa, W. Yemen	Evergreen Shrub growing to 8 m (26ft) by 7 m (23ft) at a medium rate, found in along rivers and lakes, in forest margins, woodland and grassland
105	Hypochaeris radicata	MH746729	Cichorioideae	Europe to Caucasus	perennial, low-lying edible herb, found in lawns and areas near dwellings, vacant lots, grassy areas along railroads and roadsides, and waste areas.
106	Lactuca raddeana	MN402448	Cichorioideae	Russian Far East to Japan and Vietnam	Annual/Biennial, Mountains all over Japan. Forest margins, thickets, moist areas on mountain slopes, fields at elevations of 300 - 2300 metres in China
107	Lapsanastrum humile	MK358416	Cichorioideae	SE. China, S. Korea, Japan	Annual and biennial plants, grows in ruderal (roadsides, open spaces, etc.) Youngia humilis (Thunb.)
108	Reichardia ligulata	MN893255	Cichorioideae	Canary Islands	Annual and biennial plants, grows on rocky coastal slopes and cliffs
109	Sonchus webbii	MK033508	Cichorioideae	Canary Islands	Herbaceous, terrestrial
110	Stebbinsia umbrella	MN822134	Cichorioideae	E. Himalaya to China (Sichuan, Yunnan)	Annual plants, terrestrial
111	Taraxacum amplum	KX499525	Cichorioideae	Europe	Perennial herbs with a rosette of leaves and a solitary capitulum on a leafless, hollow scape, terrestrial
112	Youngia japonica	MK358417	Cichorioideae	Tropical & Subtropical Asia	Cosmopolitan herb, found in aste ground, cultivated fields and roadsides
113	Arctium lappa	NC_042724	Carduoideae	Russian Far East to China and Japan	Herbaceous, biennial plant that can grow up to 2 metres tall, generally found in shady places or on waste ground
114	Atractylodes chinensis	NC_037484	Carduoideae	Russian Far East to China and Japan	Herbaceous, perennial plant, Grassland, forests, thickets and rock crevices
115	Carduus acanthoides	MK652228	Carduoideae	Temp. Eurasia	Biennial, found in sun; fields, pastures, roadsides, waste areas, disturbed soil
116	Carthamus tinctorius	MK983238	Carduoideae	Central & E. Turkey to Iran	herbaceous, terrestrial
117	Centaurea diffusa	KJ690264	Carduoideae	Europe to SW. Siberia and Caucasus	Annual to perennial herb, found in fallow land, ditches, rangelands, residential and industrial districts and roadsides
118	Cirsium japonicum	MW035606	Carduoideae	China to Japan	Perennial and biennial flowering plants, terrestrial
119	Cynara cardunculus	KP842720	Carduoideae	Macaronesia, Medit	Erect perennial herb, found in coastal sage scrub, chaparral and riparian woodlands
120	Dolomiaea calophylla	MT128668	Carduoideae	S. Central Tibet	Evergreen shrubs, terrestrial
121	Saussurea inversa	MT554929	Carduoideae	W. Himalaya to W. China	Perennial herb, terrestrial
122	Silybum marianum	KT267161	Carduoideae	Medit. to Central Asia and Ethiopia	Erect, annual (or biennial in California) herb growing from one to two meters tall, found in river flats, sheep camps, around stock yards and any other area of higher than normal soil nitrogen levels
123	Synurus deltoides	NC_046830	Carduoideae	S. Siberia to Central & S. Japan and China	Herbaceous, terrestrial
124	Cavea tanguensis	SRR9119043*	Gymnarrhenoideae	Himalaya to China (SW. Sichuan)	Herbaceous, grows on gravelly substrate near glaciers and streams at altitudes between 4000 and 5100 m.
125	Corymbium glabrum	SRR9119131*	Corymbioideae	Cape Prov	Perennial herb, terrestrial
126	Famatinanthus decussatus	SRR9119072*	Famatinanthoideae	Argentina (La Rioja)	Shrub, terrestrial
127	Cyclolepis genistoides	SRR9119129*	Gochnatioideae	Paraguay to Argentina	Shrub, terrestrial
128	Nahuatlea obtusata	SRR9118967*	Gochnatioideae	Central & S. Mexico	Shrub, terrestrial
129	Hecastocleis shockleyi	SRR9119068*	Hecastocleidoideae	California to Nevada	Shrub, found in Dry rocky slopes
130	Stenopadus talaumifolius	SRR9118983*	Wunderlichioideae	E. Colombia to Guyana and Brazil (Roraima)	Shrub, terrestrial
131	Leucomeris spectabilis	SRR9119102*	Wunderlichioideae	W. & Central Himalaya to NW. India	Herbaceous, terrestrial
132	Pertya multiflora	MW148616	Pertyoideae	China (Zhejiang)	Shrub, terrestrial
133	Gerbera jamesonii	MN087227	Mutisioideae	Northern Prov. to Eswatini	Perennial herb, terrestrial
134	Doniophyton anomalum	MH298332	Barnadesioideae	Chile (Antofagasta) to Argentina	Shrub, terrestrial
135	Barnadesia lehmannii	MH341582	Barnadesioideae	Ecuador to Peru	Shrub, terrestrial
	*The trnT-GGU gene of these species were extracted from the raw data by mapping to Silybum marianum.
