## Supplementary for "Pseudogenization of *trnT-GGU* in chloroplast genomes of the plant family Asteraceae": Table S2.xlsx

### Sheet: Sheet1
Table S2. Accession numbers of Asteroideae species and prediction of trnT-GGU gene
S.No	Species	Accession	tribe	tRNAScan Prediction	Infernal score	Isotype
1	Ismelia carinata	MG710387	Anthemideae	Not detected	N/A	N/A
2	Soliva sessilis	KX063863	Anthemideae	Pseudo		Ile2
3	Ajania pacifica	MN883841	Anthemideae	tRNAs with mismatch isotypes	27.8	Ile2
4	Artemisia maritima	MK532038	Anthemideae	tRNAs with mismatch isotypes	27.8	Ile2
5	Artemisia ordosica	NC_046571	Anthemideae	tRNAs with mismatch isotypes	27.8	Ile2
6	Chrysanthemum boreale	MG913594	Anthemideae	tRNAs with mismatch isotypes	27.8	Ile2
7	Chrysanthemum indicum	JN867592	Anthemideae	tRNAs with mismatch isotypes	27.8	Ile2
8	Crossostephium chinense	MH708560	Anthemideae	tRNAs with mismatch isotypes	27.8	Ile2
9	Leucanthemum virgatum	MN996243	Anthemideae	tRNAs with mismatch isotypes	27.8	Ile2
10	Neopallasia pectinata	MW007388	Anthemideae	tRNAs with mismatch isotypes	27.8	Ile2
11	Opisthopappus taihangensis	MK552323	Anthemideae	tRNAs with mismatch isotypes	27.8	Ile2
12	Tanacetum cinerariifolium	MT104464	Anthemideae	tRNAs with mismatch isotypes	27.8	Ile2
13	Aster hersileoides	MK290823	Astereae	Not detected	N/A	N/A
14	Aster hypoleucus	MK290824	Astereae	Not detected	N/A	N/A
15	Blakiella bartsiifolia	KX063886	Astereae	Not detected	N/A	N/A
16	Conyza bonariensis	KX792499	Astereae	Not detected	N/A	N/A
17	Erigeron breviscapus	MK279916	Astereae	Not detected	N/A	N/A
18	Erigeron canadensis	MK737940	Astereae	Not detected	N/A	N/A
19	Eschenbachia blinii	KX085421	Astereae	Not detected	N/A	N/A
20	Floscaldasia hypsophila	KX063916	Astereae	Not detected	N/A	N/A
21	Heteroplexis incana	MN172194	Astereae	Not detected	N/A	N/A
22	Hinterhubera ericoides	KX063910	Astereae	Not detected	N/A	N/A
23	Laestadia muscicola	KX063873	Astereae	Not detected	N/A	N/A
24	Solidago decurrens	MT991010	Astereae	Not detected	N/A	N/A
25	Westoniella kohkemperi	KX063921	Astereae	Not detected	N/A	N/A
26	Exostigma notobellidiastrum	KX063881	Astereae	Not detected
27	Archibaccharis asperifolia	KX063859	Astereae	Pseudo	15.3	Lys
28	Aztecaster matudae	KX063935	Astereae	Thr	22.6
29	Baccharis aliena	KX063869	Astereae	Thr	22.6
30	Baccharis genistelloides	KX063864	Astereae	Thr	22.6
31	Diplostephium azureum	KX063907	Astereae	Thr	22.6
32	Diplostephium barclayanum	KX063865	Astereae	Thr	22.6
33	Laennecia sophiifolia	KX063899	Astereae	Thr	22.6
34	Lagenophora cuchumatanica	KX063879	Astereae	Thr	22.6
35	Parastrephia quadrangularis	KX063923	Astereae	Thr	22.6
36	Piofontia alveolata	KX063856	Astereae	Thr	22.6
37	Piofontia antioquensis	KX063898	Astereae	Thr	22.6
38	Symphyotrichum subulatum	NC_050667	Astereae	Thr	22.6
39	Llerasia caucana	KX063908	Astereae	tRNAs with mismatch isotypes	27.8	Ile2
40	Nannoglottis ravida	MT767106	Astereae	tRNAs with mismatch isotypes	27.8	Ile2
41	Oritrophium peruvianum	KX063861	Astereae	tRNAs with mismatch isotypes	27.8	Ile2
42	Chrysanthemoides incana	This study	Calenduleae	tRNAs with mismatch isotypes	27.8	Ile2
43	Bidens amplectens	MN433103	Coreopsideae	Not detected	N/A	N/A
44	Bidens torta	NC_047275	Coreopsideae	Not detected	N/A	N/A
45	Cosmos bipinnatus	MN518845	Coreopsideae	Not detected	N/A	N/A
46	Ageratum conyzoides	MK905238	Eupatorieae	Not detected	N/A	N/A
47	Dimerostemma asperatum	MT700540	Eupatorieae	Not detected	N/A	N/A
48	Iostephane heterophylla	MT700542	Eupatorieae	Not detected	N/A	N/A
49	Mikania micrantha	KX154571	Eupatorieae	Not detected	N/A	N/A
50	Praxelis clematidea	KF922320	Eupatorieae	Not detected	N/A	N/A
51	Ageratina adenophora	JF826503	Eupatorieae	Pseudo
52	Chromolaena odorata	NC_050055	Eupatorieae	Pseudo	20.9
53	Pappobolus lanatus var. lanatus	MT700543	Eupatorieae	Pseudo	21.8
54	Anaphalis sinica	KX148081	Gnaphalieae	Not detected	N/A	N/A
55	Helichrysum italicum	NC_041458	Gnaphalieae	Not detected	N/A	N/A
56	Leontopodium leiolepis	KM267636	Gnaphalieae	Not detected	N/A	N/A
57	Marshallia caespitosa	MH037175	Helenieae	Not detected	N/A	N/A
58	Marshallia grandiflora	MH037177	Helenieae	Not detected	N/A	N/A
59	Aldama anchusifolia	MN337902	Heliantheae	Not detected	N/A	N/A
60	Ambrosia artemisiifolia	MF362689	Heliantheae	Not detected	N/A	N/A
61	Ambrosia trifida	MG029118	Heliantheae	Not detected	N/A	N/A
62	Eclipta alba	MF993496	Heliantheae	Not detected	N/A	N/A
63	Eclipta prostrata	KU361242	Heliantheae	Not detected	N/A	N/A
64	Parthenium hysterophorus	MT576959	Heliantheae	Not detected	N/A	N/A
65	Rudbeckia laciniata	MN518844	Heliantheae	Not detected	N/A	N/A
66	Sphagneticola calendulacea	KY828438	Heliantheae	Not detected	N/A	N/A
67	Sphagneticola trilobata	KY940274	Heliantheae	Not detected	N/A	N/A
68	Xanthium sibiricum	MH473582	Heliantheae	Not detected	N/A	N/A
69	Echinacea purpurea	KX548224	Heliantheae	Pseudo	20.9
70	Echinacea tennesseensis	KX548223	Heliantheae	pseudo	20.9
71	Helianthus annuus	DQ383815	Heliantheae	Pseudo	21.8
72	Helianthus argophyllus	KU314500	Heliantheae	Pseudo	21.8
73	Tithonia diversifolia	MT576958	Heliantheae	Pseudo	20.9
74	Pluchea indica	NC_038194	Inuleae	tRNAs with mismatch isotypes; truncated start and end	23	Lys
75	Achyrachaena mollis	MF663009	Madieae	Not detected	N/A	N/A
76	Eriophyllum lanatum	MH183145	Madieae	Not detected	N/A	N/A
77	Lasthenia burkei	KM360047	Madieae	Not detected	N/A	N/A
78	Lasthenia californica	KY965816	Madieae	Not detected	N/A	N/A
79	Galinsoga parviflora	MK737938	Millerieae	Not detected	N/A	N/A
80	Galinsoga quadriradiata	KX752097	Millerieae	Not detected	N/A	N/A
81	Guizotia abyssinica	EU549769	Millerieae	Not detected	N/A	N/A
82	Sigesbeckia orientalis	MN240004	Millerieae	Not detected	N/A	N/A
83	Dendrosenecio brassiciformis	MG560051	Senecioneae	Not detected	N/A	N/A
84	Dendrosenecio cheranganiensis	MG560046	Senecioneae	Not detected	N/A	N/A
85	Farfugium japonicum	MT929248	Senecioneae	Not detected	N/A	N/A
86	Gynoxys asterotricha	MK044798	Senecioneae	Not detected	N/A	N/A
87	Gynoxys mandonii	MK056106	Senecioneae	Not detected	N/A	N/A
88	Jacobaea vulgaris	HQ234669	Senecioneae	Not detected	N/A	N/A
89	Ligularia fischeri	KT988070	Senecioneae	Not detected	N/A	N/A
90	Ligularia mongolica	NC_039384	Senecioneae	Not detected	N/A	N/A
91	Nordenstamia repanda	MK086040	Senecioneae	Not detected	N/A	N/A
92	Pericallis hybrida	KT285537	Senecioneae	Not detected	N/A	N/A
93	Petasites japonicus	MN385243	Senecioneae	Not detected	N/A	N/A
94	Senecio keniophytum	MH483946	Senecioneae	Not detected	N/A	N/A
95	Senecio vulgaris	MK654722	Senecioneae	Not detected	N/A	N/A
96	Flaveria bidentis	MK836182	Tageteae	Not detected	N/A	N/A
97	Tagetes erecta	MN203535	Tageteae	Not detected	N/A	N/A
