## Supplementary for "Pseudogenization of *trnT-GGU* in chloroplast genomes of the plant family Asteraceae": Table S3.xlsx

### Sheet: Sheet1
Table S3. Accession numbers of species of Carduoideae and prediction of trnT-GGU gene
S.No	Species	Accession	tRNAScan Prediction	Infernal score	Isotype	Anticodon
1	Arctium lappa	NC_042724	Thr	55.7	Thr	CGU
2	Atractylodes chinensis	NC_037484	Thr	57.1	Thr	GGU
3	Carduus acanthoides	MK652228	Thr	57	Thr	CGU
4	Carthamus tinctorius	MK983238	Thr	57	Thr	CGU
5	Centaurea diffusa	KJ690264	Thr	57	Thr	CGU
6	Cirsium japonicum	MW035606	Thr	57	Thr	CGU
7	Cynara cardunculus	KP842720	Thr	57	Thr	CGU
8	Dolomiaea calophylla	MT128668	Thr	57	Thr	CGU
9	Saussurea inversa	MT554929	Thr	57	Thr	CGU
10	Silybum marianum	KT267161	Thr	57	Thr	CGU
11	Synurus deltoides	NC_046830	Thr	57	Thr	CGU
