## Supplementary for "Pseudogenization of *trnT-GGU* in chloroplast genomes of the plant family Asteraceae": Table S4.xlsx

### Sheet: Sheet1
Table S4. Accession numbers of Cichorioideae species and prediction of trnT-GGU gene
S.No	Species	Accession	tRNAScan Prediction	Infernal score	Isotype	Note
1	Cichorium intybus	MK569377	Thr	34.6	Thr
2	Crepidiastrum lanceolatum	MK358413	Thr	34.6	Thr
3	Dendroseris berteroana	MK371014	Thr	34.6	Thr
4	Gymnanthemum amygdalinum	MT795180	Thr	33.7	Thr
5	Hypochaeris radicata	MH746729	tRNAs with mismatch isotypes,truncated start and truncatedend end	20.2	Lys
6	Lactuca raddeana	MN402448	Pseudo	29.3	Thr
7	Lapsanastrum humile	MK358416	Thr	31	Thr
8	Reichardia ligulata	MN893255	Thr	39.6	Thr
9	Sonchus webbii	MK033508	Thr	34.6	Thr
10	Stebbinsia umbrella	MN822134	Not detected		Thr
11	Taraxacum amplum	KX499525	Thr	34.6	Thr
12	Youngia japonica	MK358417	Thr	31	Thr
13	Ixeris polycephala	MK358415	Not detected
