## Supplementary for "Pseudogenization of *trnT-GGU* in chloroplast genomes of the plant family Asteraceae": Table S5.xlsx

### Sheet: Codon usage
Table S5. Codon usage comparison among the species with functional and non-functional trnT-GGU gene
Codon	Amio acid	Number of codons of codons
		Artemisia ordosica	Aster hersileoides	Symphyotrichum subulatum	Helianthus annuus	Barnadesia lehmannii
GCA	A	410	408	407	415	407
GCC	A	229	235	237	233	246
GCG	A	152	160	161	156	158
GCT	A	615	626	619	625	631
TGC	C	87	87	85	79	83
TGT	C	202	208	209	206	215
GAC	D	213	212	210	218	218
GAT	D	857	855	851	836	856
GAA	E	986	981	986	989	998
GAG	E	343	354	354	342	374
TTC	F	499	517	521	510	535
TTT	F	980	982	976	953	979
GGA	G	697	691	694	699	701
GGC	G	190	198	197	188	201
GGG	G	303	324	321	296	306
GGT	G	582	574	576	583	594
CAC	H	146	155	154	148	142
CAT	H	470	457	457	456	481
ATA	I	690	691	679	686	685
ATC	I	434	425	427	453	441
ATT	I	1075	1081	1082	1047	1079
AAA	K	1030	1035	1053	1015	1059
AAG	K	363	368	370	368	362
CTA	L	361	377	380	384	386
CTC	L	194	191	190	188	201
CTG	L	189	182	183	171	178
CTT	L	622	612	607	603	606
TTA	L	882	865	865	854	849
TTG	L	576	580	580	580	598
ATG	M	622	635	629	625	622
AAC	N	283	291	284	281	278
AAT	N	1008	979	975	984	1000
CCA	P	325	319	324	318	312
CCC	P	187	210	205	203	203
CCG	P	160	165	165	166	179
CCT	P	441	410	410	417	408
CAA	Q	733	729	726	699	714
CAG	Q	233	222	222	227	220
AGA	R	482	499	492	484	491
AGG	R	170	174	169	169	187
CGA	R	341	347	354	344	339
CGC	R	104	109	112	100	105
CGG	R	122	115	110	119	136
CGT	R	348	351	347	349	349
AGC	S	122	119	117	113	115
AGT	S	414	403	405	399	407
TCA	S	413	409	406	404	403
TCC	S	323	310	306	302	326
TCG	S	163	167	168	158	191
TCT	S	583	592	592	580	594
ACA	T	412	405	399	400	400
ACC	T	241	240	237	236	247
ACG	T	124	141	142	135	138
ACT	T	527	530	536	519	537
GTA	V	537	525	521	515	534
GTC	V	174	178	177	187	184
GTG	V	187	192	189	187	209
GTT	V	508	510	514	500	506
TGG	W	458	461	457	447	470
TAC	Y	182	176	180	182	182
TAT	Y	800	800	796	789	805
TAA	*	51	50	51	52	47
TAG	*	21	21	21	19	23
TGA	*	15	15	15	16	16
